# Mimicin, an antimicrobial protein encoded by mimivirus

**DOI:** 10.64898/2026.09.16.751764

**Authors:** Juliana Miranda Tatara, Hymonti Dey, Nisha Goyal, Ana Karoline Nunes Alves, Lara Ambrosio Leal Dutra, Abdeali M. Jivaji, Hans-Matti Blencke, Tor Haug, Frank O. Aylward, Jonatas Santos Abrahao, Matthias Horn, Gabriel Magno de Freitas Almeida

## Abstract

Antimicrobial peptides (AMPs) are innate defense molecules found in all domains of life. Giant viruses of amoeba are known to thrive among complex microbial relationships within its hosts cells, hinting at the existence of virus-derived antimicrobial strategies. Here we show that viruses belonging to the *Mimiviridae* and *Marseilleviridae* families contain a higher density of *in silico* predicted AMPs per genome size than other viruses of amoeba. The investigation of potential AMPs led to the description of Mimicin, a taxonomically restricted 74 amino acid long protein coded by few mimiviruses. Mimicin contains three smaller predicted AMP sequences within it and has a broad *in vitro* antimicrobial activity against different bacteria, a yeast and two non-enveloped phages. In contrast, it has no activity against a marseillevirus, a mimivirus or human cell lines. When tested against bacterial endosymbionts co-cultured with *Acanthamoeba terricola*, Mimicin and its SIM-31 portion were able to control the attenuated *Protochlamydia amoebophila* but not the highly virulent *Parachlamydia acanthamoebae*. Based on deposited transcriptomic data, Mimicin is coded by an early gene more active during the beginning of the infection process. No structure could be predicted using Alphafold, while additional structural analysis indicate that Mimicin could be a highly disordered protein. In conclusion, we describe evidence of a biologically relevant antimicrobial activity derived from a giant virus. Mimicin highlights the relevance of AMPs from giant viruses for microbial ecology and opens the way for investigating their biotechnological and clinical potential.
