## Supplementary table 1 for "Mimicin, an antimicrobial protein encoded by mimivirus"

### Sheet: Supplementary table 1
Supplementary table 1. Details of the peptides synthesized for this study. Peptides with antimicrobial activity are marked in green. MRP-17, SIM-31 and VTG-17 sequences were colour coded to indicate their location within the full lenght Mimicin sequence.
Peptide code	Name	Virus	AMPValidate Probability	Hemolytic Probability	Cell-penetrating Probability	Toxic Probability	Gene annotation	Sequence	Molecular weight	Purity after synthesis (%)
1	RLR-12	Mimivirus and Marseillevirus	0.63	0.03	0.72	0.04	DNApol (in many bacteria too)	RLRGKEGRIRGN	1411.59	97.96
2	LPI-12	Mimivirus and Marseillevirus	0.6	0.02	0.53	0.09	putative endonuclease/exonuclease/phosphatase	LPITPIRIVSYF	1418.70	99.13
3	SGK-12	Mimivirus and Marseillevirus	0.55	0.06	0.52	0.026	putative F-box/LRR-repeat protein / hypothetical	SGKNTSKSTITK	1251.39	95.77
4	KGH-16	Mimivirus and Marseillevirus	0.54	0.083	0.67	0.01	hypothetical protein	KGHLHQVKTQPGKRIL	1840.16	98.58
5	NSN-12	Mimivirus and Marseillevirus	0.54	0.01	0.53	0.03	structural PPIase-like protein	NSNGTGKYKYNR	1401.49	95.92
6	YDI-13	Mimivirus and Marseillevirus	0.54	0.019	0.62	0.07	helicase	YDIARKGYKPNGK	1509.68	96.45
7	NTI-13	Fadolivirus	0.81	0.07	0.53	0.025	zinc finger protein C2H2-type protein	NTIGVIGGKRPKN	1353.58	96.77
8	MMT-12	Pandoravirus	0.73	0.09	0.54	0.02	hypothetical protein	MMTGIIRRPRPI	1440.80	95.07
9	RPT-12	Pandoravirus	0.72	0.03	0.58	0.03	hypothetical protein	RPTINGKPKGPR	1320.53	96.07
10	TIQ-12	Cafeteria roenbergensis virus	0.71	0.07	0.77	0.05	hypothetical protein	TIQKGGSGKGKY	1223.37	95.38
11	MRP-17	Mimivirus	0.7	0.04	0.5625	0.02	hypothetical protein	MRPFSRLIMRPIVRPIR	2138.63	96.60
16	SIM-31	Mimivirus	0.69	0.53	0.78	0.071	hypothetical protein	SIMGPFRRSVTRPFRRSVTRPFRRSVTRPFR	3807.34	95.55
17	VTG-17	Mimivirus	0.41	0.51	0.73	0.01	hypothetical protein	VTGPFRRSVTGPFRRSV	1919.15	96.83
18	Mimicin	Mimivirus	na	na	na	na	hypothetical protein	MRPFSRLIMRPIVRPIRRSIMGPFRRSVTRPFRRSVTRPFRRSVTRPFRRSVTGPFRRSVTGPFRRSVTRPFRR	9042.44	92.83
12	DAS-13	Cedratvirus	0.65	0.09	0.69	0.04	hypothetical protein	DASGKQYNNRGKG	1394.43	95.33
13	NPS-12	Pithovirus	0.62	0.08	0.51	0.04	ATP-dependent DNA ligase	NPSLVIGKRYTI	1360.59	95.42
14	TPP-12	Orpheovirus	0.62	0.015	0.57	0.07	F-box domain-containing protein	TPPIYGKYNRTN	1423.58	96.71
15	MST-13	Heliothis virescens ascovirus	0.6	0.08	0.61	0.03	hypothetical protein?	MSTLTKRSYSIGK	1471.69	96.83
